# Ancient and Animal-Specific Regulatory Modes of EWS::FLI1 Revealed by a Minimal Yeast Model

**DOI:** 10.1101/2025.10.22.680884

**Authors:** Diego Velázquez, Cristina Molnar, Jose Reina, Jaume Mora, Cayetano Gonzalez

## Abstract

Ewing sarcoma (EwS) is an aggressive, human-exclusive tumor typically driven by the EWS::FLI1 fusion protein. To assess whether the neomorphic functions of EWS::FLI1 are fundamentally dependent on evolutionarily recent cofactors such as ETS transcription factors (ETS-TFs), Plycomb group (PcG) proteins, CBP/p300, or specific subunits of the BAF complex, we expressed EWS::FLI1 in the model organism *Saccharomyces cerevisiae.* This minimal system was chosen because several key EWS::FLI1’s cofactors possess greatly reduced sequence homology (e.g., BAF) or are lacking altogether (e.g., ETS-TFs, PcG, or CBP/p300). We used co-IP/MS to map the yeast interactome, Chip-Seq to identify gDNA binding sequences, RNA-Seq for global gene expression, and engineered reporters to test conversion of (GGAA) tandem repeats (GGAAμSat) into neoenhancers. We found that the yeast EWS::FLI1 interactome was more limited and qualitatively distinct from its human counterpart, sharing core machinery (e.g. RNA Polymerase II, FACT) but lacking the BAF/SWI-SNF and spliceosome complexes, and showing strong enrichment for the SAGA chromatin remodeling complex. We also found that EWS::FLI1 binds to hundreds of sites in the yeast genome with a clear preference for putative ETS-TF consensus sequences and (CA) dinucleotide repeats. Yet, EWS::FLI1 expressing cells presented only minimal transcriptional dysregulation, a stark contrast to the extensive changes observed in humans and Drosophila cells. Finally, we found that EWS::FLI1 successfully converted silent GGAAμSat sequences into active enhancers in yeast. This remarkable result occurs despite the absence of homologs for key human activators, such as CBP/p300, strongly suggesting that EWS::FLI1 can mobilize functionally related, non-homologous pathways to establish neoenhancers at GGAAμSat sites. Altogether, our results indicate that EWS::FLI1’s core ability to drive GGAAμSat-dependent gene expression is a conserved, ancient property, while GGAAμSat-independent extensive transcriptome reprogramming is dependent on co-factors and pathways specific to animal cells.
