## Supplementary material for "Ancient and Animal-Specific Regulatory Modes of EWS::FLI1 Revealed by a Minimal Yeast Model": Table S1

### Sheet: Interactome
Info		Individual log2 abundances						Contrast FLE_IgG
PG	Genes	C_IgG_R01	C_IgG_R02	C_IgG_R03	FLE_R01	FLE_R02	FLE_R03	FC_FLE_IgG	log2(FC)_FLE_IgG	p_FLE_IgG	p.adj_FLE_IgG	-log10(p)_FLE_IgG	-log10(p.adj)_FLE_IgG	HUMAN ORTHOLOG	HUMAN INTERACTOME
Q12446	LAS17	9.21582	8.81351	9.38297	12.6636	12.9814	13.0895	13.681	3.7741	1.47019e-07	0.00018348	6.83263	3.73641	WAS
P40473	POG1	8.72909	7.92673	8.6572	11.9639	12.4077	11.8219	12.353	3.62679	1.32785e-06	0.000552384	5.87685	3.25776
P53933	APP1	8.99132	8.74812	9.52321	11.6322	12.41	12.2087	7.9781	2.99605	6.80558e-06	0.00188741	5.16713	2.72413
P04050	RPO21	11.4789	11.4954	11.5494	14.1395	14.5834	14.5552	7.55852	2.9181	2.38829e-07	0.000198706	6.62191	3.70179	POLR2A	Yang et al., 2000; Kwon et al., 2013
Q04472	MGR3	12.7797	12.955	12.6634	15.1054	15.3675	15.1469	5.3045	2.40722	5.57217e-07	0.000278163	6.25398	3.5557
P27999	RPB9	10.4797	10.6159	11.0556	12.7467	13.4201	13.0823	5.15492	2.36595	1.11479e-05	0.00252956	4.95281	2.59695	POLR2I
P25573	MGR1	13.3207	13.0637	13.1482	15.483	15.4132	15.431	4.80615	2.26488	4.34068e-07	0.000270858	6.36244	3.56726
P34087	RPB7	10.3623	11.2612	11.1405	12.8576	13.3891	13.0099	4.48214	2.16419	6.12198e-05	0.00804234	4.21311	2.09462	POLR2G	Petermann et al., 1998
P37370	VRP1	9.24039	8.78407	9.21218	11.0786	11.0629	11.2312	4.12785	2.04539	3.98949e-06	0.00142254	5.39908	2.84694	WIPF1
P34216	EDE1	11.4378	11.3479	12.0051	13.1405	13.5064	14.0544	3.91823	1.9702	0.000140871	0.0125577	3.85118	1.90109	EPS15
P08518	RPB2	13.1511	12.9035	13.2861	14.9234	14.9404	15.2793	3.82156	1.93416	6.45324e-06	0.00188741	5.19022	2.72413	POLR2B
P39013	END3	9.27736	8.94693	9.25224	10.5875	11.0176	11.6234	3.77714	1.91729	0.000128571	0.0124134	3.89086	1.90611	EPS15, EPS15L1
P32521	PAN1	12.8736	12.8344	12.6041	14.3295	14.5168	15.043	3.62772	1.85906	3.3094e-05	0.00485898	4.48025	2.31346	EPS15, EPS15L1
P48415	SEC16	12.1983	12.1712	12.3697	13.6966	14.0479	14.1879	3.31977	1.73108	1.3439e-05	0.0027953	4.87163	2.55357	SEC16B
P38742	NPR3	10.3576	10.6653	10.5071	12.1887	11.9427	12.5321	3.2742	1.71114	2.85895e-05	0.0047406	4.54379	2.32417	NPRL3
Q03361	JIP4	11.7583	12.1218	11.9137	13.3535	13.8115	13.6991	3.22679	1.6901	2.12898e-05	0.00379566	4.67183	2.42071
Q12502	LDB19	10.3595	10.5972	10.7966	11.9805	12.3674	12.42	3.1855	1.67152	3.03884e-05	0.0047406	4.51729	2.32417
P32351	IMP2'	10.8488	11.1759	11.1115	12.2467	12.8786	12.6124	2.89549	1.53381	8.2354e-05	0.00956123	4.08432	2.01949
P39923	NPR2	10.1611	10.2664	10.6399	11.5982	11.9336	12.1001	2.87093	1.52152	8.42737e-05	0.00956123	4.07431	2.01949	NPRL2
P39960	BEM2	13.9455	14.0745	14.2097	15.5341	15.5721	15.6492	2.84531	1.50858	8.68845e-06	0.00216864	5.06106	2.66381	ARHGAP21, ARHGAP12
P46956	PHO86	15.217	15.1321	14.4041	16.524	16.4087	16.3265	2.83229	1.50197	0.000257911	0.0169407	3.58853	1.77107
P16370	RPB3	11.2171	11.4938	11.1748	12.6652	12.8765	12.836	2.82319	1.49732	1.7074e-05	0.0032782	4.76767	2.48436	POLR2C
P53121	FLC3	13.0729	13.6372	12.927	14.4307	14.7952	14.5847	2.62286	1.39114	0.00028233	0.0176174	3.54924	1.75406
P38164	SEA4	11.2623	11.3802	11.594	12.6204	12.6876	13.0213	2.57451	1.3643	6.74557e-05	0.00841847	4.17098	2.07477	MIOS
Q04491	SEC13	13.4077	13.2877	13.6773	14.6671	14.8546	14.8238	2.50406	1.32427	4.79043e-05	0.00664273	4.31963	2.17765	SEC13	Selvanathan et al., 2015; Elzi et al., 2014
P25367	RNQ1	12.8769	13.4208	12.777	13.8845	14.5747	14.5018	2.45455	1.29546	0.00108892	0.0468612	2.963	1.32919
Q01722	GCR2	10.5268	10.4874	10.8998	11.6579	12.0269	12.1097	2.45123	1.29351	0.000183045	0.0140699	3.73744	1.85171
P38902	RPB11	10.4943	9.90128	10.5386	11.7401	11.5037	11.4819	2.4013	1.26382	0.000369822	0.022514	3.43201	1.64755	POLR2J
Q08281	RTC1	10.0063	10.2125	10.3946	11.0584	11.4831	11.7498	2.33907	1.22594	0.000524381	0.0297467	3.28035	1.52656	WDR24
P20434	RPB5	11.7801	12.0652	12.0694	12.9874	13.452	13.1322	2.32781	1.21898	0.00017251	0.0138898	3.76319	1.8573	POLR2E
P40422	RPC10	11.889	11.7709	11.9665	12.7665	13.2577	13.2167	2.30515	1.20486	0.000186021	0.0140699	3.73044	1.85171	POLR2K
P53309	YAP1802	12.1696	12.1198	12.2259	13.5774	13.0757	13.431	2.28087	1.18958	0.000151865	0.0130709	3.81854	1.8837	SNAP91, PICALM
Q02336	ADA2	13.8051	14.1561	14.1935	15.0013	15.408	15.1801	2.21129	1.14489	0.000276302	0.0176174	3.55862	1.75406	TADA2A
Q06053	DUS3	13.0724	13.0943	12.8162	14.0437	14.3825	13.9405	2.18543	1.12792	0.000252117	0.0169407	3.5984	1.77107	DUS3L
P32494	NGG1	13.6211	14.0453	13.9416	14.6449	14.9755	15.3478	2.17357	1.12006	0.00106781	0.0467586	2.97151	1.33014	TADA3
P06844	SPT3	14.3258	14.2691	14.5221	15.6015	15.4825	15.3838	2.16888	1.11695	8.91626e-05	0.00967608	4.04982	2.0143	SUPT3H
Q03330	GCN5	14.153	14.4495	14.5365	15.3783	15.6049	15.4938	2.16244	1.11266	0.000166382	0.013843	3.77889	1.85877	KAT2B
P32558	SPT16	11.9108	11.7462	11.7304	12.7278	12.8662	13.0668	2.13046	1.09117	0.000134279	0.0124134	3.87199	1.90611	SUPT16H	Elzi et al., 2014
P08678	CYR1	13.148	13.0827	13.4559	14.2376	14.2384	14.4199	2.09904	1.06973	0.00020312	0.0149114	3.69225	1.82648	PHLPP1, PHLPP2
Q04636	POB3	11.5676	11.6849	11.4041	12.4947	12.6793	12.6322	2.07038	1.04989	0.000133125	0.0124134	3.87574	1.90611	SSRP1	Selvanathan et al., 2015
P35177	SPT7	14.4275	14.675	14.6589	15.4284	15.7384	15.7293	2.06321	1.04489	0.000234298	0.0162447	3.63023	1.78929	BRDT
P50875	SPT20	14.3471	14.528	14.5161	15.4198	15.5467	15.5564	2.06178	1.04389	9.42674e-05	0.00980381	4.02564	2.00861
P53165	SGF73	13.8079	14.1959	14.2041	14.8172	15.1782	15.1459	1.9694	0.977757	0.000793613	0.0390982	3.10039	1.40784	ATXN7, ATXN7L1
P53336	YGR283C	7.90806	7.91136	8.08713	9.1996	8.84152	8.74811	1.94651	0.960891	0.000572603	0.0317604	3.24215	1.49811
Q12060	HFI1	14.0342	14.2811	14.4641	15.0859	15.4064	15.1683	1.9459	0.960441	0.000656273	0.0348523	3.18292	1.45777	TADA1
P38915	SPT8	14.443	14.5439	14.5003	15.1939	15.4489	15.6444	1.90972	0.933362	0.00051736	0.0297467	3.28621	1.52656
P38968	SEC31	13.9104	14.0015	13.9727	14.7512	14.8972	14.9798	1.88495	0.914527	0.000222227	0.015848	3.6532	1.80003	SEC31A	Selvanathan et al., 2015
P27692	SPT5	12.7968	12.7002	12.9697	13.4957	13.6697	13.9512	1.8446	0.883309	0.00103781	0.0462948	2.98388	1.33447	SUPT5H
Q03497	STE20	11.2978	11.1002	11.2488	11.972	11.9403	12.2392	1.78376	0.834919	0.000716321	0.0364885	3.14489	1.43784	PAK1
P38811	TRA1	16.0624	16.1951	16.2719	16.8558	17.0853	17.0392	1.76166	0.816936	0.000612066	0.0332112	3.2132	1.47872	TRRAP	Selvanathan et al., 2015
Q12100	RTK1	10.6537	10.8662	10.9281	11.4824	11.736	11.6764	1.76002	0.815596	0.000841366	0.0403856	3.07502	1.39377
P34239	LST4	10.5881	10.6261	10.6607	11.5435	11.268	11.3597	1.6999	0.765453	0.000798882	0.0390982	3.09752	1.40784
P22211	NPR1	13.6706	13.7056	13.767	14.3664	14.4654	14.5114	1.66251	0.73336	0.000708378	0.0364885	3.14973	1.43784	HUNK
Q02866	MUK1	12.8318	12.9731	12.9827	13.5876	13.6266	13.6949	1.6326	0.707172	0.000946016	0.044552	3.0241	1.35113
