## Supplementary material for "Ancient and Animal-Specific Regulatory Modes of EWS::FLI1 Revealed by a Minimal Yeast Model": Table S2

### Sheet: 3h - EWSFLI
	3 hours CTRL		3 hours EWS::FLI1		3 hours - EWS::FLI1 vs CTRL					HUMAN ORTHOLOG
Symbol	log2mean	log2se	log2mean	log2se	log2fc	log2se	pval	pval.adj	log2fc.shrinked
AQY1	4.36549	0.250772	7.70302	0.197299	3.33754	0.319082	1.32143e-25	9.09407e-22	3.19598	MIP
TIR3	7.70813	0.260216	11.0266	0.255546	3.31852	0.364714	9.1197e-20	2.09206e-16	3.13667
HSP26	6.47796	0.391885	9.12101	0.385182	2.64304	0.54949	1.50933e-06	0.000266338	2.07019
RPI1	7.75716	0.154955	9.86527	0.148632	2.10811	0.214715	9.40155e-23	3.23507e-19	2.04262
RCK1	5.64858	0.344971	8.04065	0.331929	2.39207	0.478729	5.83166e-07	0.000129463	1.9463
YMR206W	6.60611	0.426411	9.29051	0.420747	2.68441	0.599044	7.42412e-06	0.00104271	1.86944
YNL194C	5.11465	0.25945	7.11496	0.236151	2.00031	0.35083	1.18645e-08	5.44345e-06	1.72789
YJR115W	6.96857	0.222239	8.89556	0.215019	1.92699	0.30923	4.61745e-10	4.53961e-07	1.71182
YAR061W	5.06621	0.21817	6.83186	0.191305	1.76565	0.290165	1.16509e-09	1.00227e-06	1.54358
YHR212W-A	3.25972	0.32792	5.24818	0.258164	1.98846	0.417349	1.89318e-06	0.000325721	1.5336
HSP30	5.79571	0.221235	7.47006	0.206092	1.67435	0.302356	3.06512e-08	1.00448e-05	1.41243
YAP6	6.07614	0.207303	7.66491	0.194493	1.58877	0.284257	2.28132e-08	7.85001e-06	1.34722
WSC4	6.08586	0.222234	7.68577	0.210336	1.59991	0.305988	1.70734e-07	4.35181e-05	1.31896
TDA8	4.8387	0.244837	6.44426	0.218703	1.60556	0.328293	1.00512e-06	0.000209614	1.2757
ISF1	9.99245	0.251978	11.6079	0.251284	1.61549	0.35586	5.63392e-06	0.000842884	1.20772
SDP1	5.43854	0.183259	6.83209	0.16248	1.39355	0.244916	1.27097e-08	5.46675e-06	1.20363
YAL064W	3.48952	0.321188	5.25621	0.265705	1.76668	0.416847	2.25309e-05	0.0026281	1.17928
IGD1	7.66879	0.267245	9.3022	0.263935	1.63341	0.375608	1.36952e-05	0.0018125	1.15818
PDR11	9.02106	0.135819	10.2774	0.133719	1.25638	0.190598	4.34576e-11	4.98458e-08	1.1394
SOL4	5.86942	0.206422	7.23494	0.193143	1.36552	0.282691	1.36238e-06	0.000253402	1.10634
YHR022C	5.95925	0.193998	7.25437	0.181269	1.29512	0.265507	1.07206e-06	0.000216998	1.0665
PRY1	12.0932	0.18772	13.375	0.187537	1.2818	0.265347	1.36074e-06	0.000253402	1.05237
MGA1	7.06478	0.156542	8.21788	0.149932	1.15311	0.21676	1.03918e-07	2.75063e-05	1.00556
HMS2	10.672	0.148225	9.525	0.15004	-1.147	0.21091	5.37709e-08	1.5969e-05	-1.00786
SNA2	9.37268	0.155419	8.08921	0.160318	-1.28347	0.223286	9.02503e-09	4.43645e-06	-1.12479
YNL208W	10.6722	0.118372	9.25204	0.1214	-1.4202	0.169558	5.48042e-17	9.42906e-14	-1.32711
YRO2	10.2217	0.327153	7.50069	0.331928	-2.721	0.466053	5.27088e-09	3.62742e-06	-2.41847

### Sheet: 3h - RRLL
	3 hours CTRL		3 hours EWS::FLI1RRLL		3 hours - EWS::FLI1RRLL vs CTRL					HUMAN ORTHOLOG
Symbol	log2mean	log2se	log2mean	log2se	log2fc	log2se	pval	pval.adj	log2fc.shrinked
HXT13	1.46463	0.850159	6.66097	0.72622	5.19634	1.11811	3.36074e-06	0.00385477	3.32136	SLC2A8, SLC2A6
TIR3	7.70813	0.260216	9.70775	0.256946	1.99962	0.365696	4.55177e-08	7.83132e-05	1.85261
MAN2	3.51174	0.518828	6.48614	0.478785	2.97441	0.705986	2.51866e-05	0.0108334	1.24568
FLO11	8.03737	0.372076	12.5103	0.369349	4.47289	0.52427	1.44287e-17	9.92981e-14	4.28974
RDN5-1	6.74787	0.362848	9.3301	0.357353	2.58223	0.509274	3.96939e-07	0.000546347	2.29855

### Sheet: 6h - EWSFLI
	6 hours CTRL		6 hours EWS::FLI1		6 hours - EWS::FLI1 vs CTRL					HUMAN ORTHOLOG
Symbol	log2mean	log2se	log2mean	log2se	log2fc	log2se	pval	pval.adj	log2fc.shrinked
HXT13	3.43739	0.757108	11.8908	0.720506	8.45345	1.04515	6.0528e-16	2.08277e-13	7.78718	SLC2A8, SLC2A6
TIR3	7.72816	0.260319	12.35	0.255306	4.62183	0.364619	8.0539e-37	1.84757e-33	4.47712
AQY1	4.52066	0.247829	9.07888	0.193994	4.55822	0.314727	1.54939e-47	1.06629e-43	4.44993	MIP
AZR1	1.87168	0.521465	6.59148	0.348633	4.7198	0.627273	5.29946e-14	1.40273e-11	4.29172
RCK1	5.19613	0.35177	9.03107	0.331056	3.83494	0.483053	2.03867e-15	6.62124e-13	3.57408
PWR1	0.184363	0.800271	4.66918	0.402734	4.48482	0.895895	5.55831e-07	3.44615e-05	3.5616
YAR064W	2.48146	0.425077	6.16495	0.298828	3.68349	0.519605	1.35061e-12	2.38331e-10	3.384
YAR061W	5.38824	0.211922	8.81919	0.181866	3.43095	0.27926	1.07888e-34	1.85622e-31	3.34361
YHR213W-A	3.72254	0.304311	7.16169	0.234574	3.43915	0.384227	3.52861e-19	1.61893e-16	3.27508
YHR213W	5.32252	0.240205	8.69381	0.213092	3.37129	0.321103	8.72068e-26	1.20031e-22	3.25652
DAK2	4.2329	0.259178	7.5243	0.203271	3.2914	0.329381	1.6408e-23	1.61314e-20	3.17132
YHR212W-A	3.55203	0.3157	6.71298	0.242997	3.16094	0.398389	2.11664e-15	6.62124e-13	2.98835
YPR064W	3.56466	0.299462	6.6873	0.222869	3.12265	0.373293	6.00507e-17	2.43099e-14	2.97118
HSP30	5.61077	0.22544	8.60119	0.203364	2.99041	0.303612	6.89243e-23	5.92921e-20	2.89072
TIR1	4.61467	0.420528	7.81434	0.396565	3.19967	0.578021	3.10227e-08	2.454e-06	2.83546
TDA8	5.23341	0.236575	8.10668	0.209656	2.87327	0.316107	9.9437e-20	5.26404e-17	2.76678
YAL064W	3.29839	0.336667	6.22209	0.258755	2.9237	0.424616	5.75798e-12	8.80586e-10	2.73297
PDR11	9.03756	0.135912	11.6157	0.132932	2.57809	0.190114	6.83995e-42	2.35363e-38	2.54061
YPR123C	5.87326	0.182535	8.41417	0.161909	2.54091	0.243995	2.14576e-25	2.46119e-22	2.47989
TDH1	12.8311	0.354629	15.4961	0.354546	2.66501	0.501462	1.06965e-07	7.21701e-06	2.38555
YHR213W-B	-0.238175	0.957814	4.14666	0.52931	4.38484	1.09434	6.15367e-05	0.00163512	2.26275
MAN2	5.29072	0.484405	8.24909	0.472123	2.95837	0.676423	1.22246e-05	0.000462253	2.24932
YNL194C	4.91966	0.265493	7.28596	0.239704	2.36631	0.357693	3.70401e-11	5.0982e-09	2.23831
FMP48	6.09284	0.217645	8.35703	0.204449	2.26419	0.298611	3.39168e-14	9.33662e-12	2.17723
DSF1	8.80974	0.495676	11.7698	0.494641	2.96003	0.70026	2.3678e-05	0.000757126	2.1243
YJR115W	5.90352	0.233857	8.11317	0.220165	2.20965	0.321188	6.00118e-12	8.97829e-10	2.10818
SPI1	11.0048	0.260551	13.2498	0.260198	2.24493	0.368225	1.0832e-09	1.22206e-07	2.105
HSP26	8.21638	0.386219	10.7451	0.384407	2.52874	0.544917	3.47395e-06	0.000167727	2.0972
PGU1	5.76859	0.159895	7.84808	0.13827	2.07949	0.211388	7.77614e-23	5.94616e-20	2.03751
PHO11	7.62841	0.178202	9.69894	0.173164	2.07053	0.248479	7.89417e-17	3.0182e-14	2.01214
YCT1	7.8959	0.148267	9.82736	0.143575	1.93146	0.20639	8.1025e-21	5.06922e-18	1.89207
YAP6	6.41637	0.203692	8.36924	0.193978	1.95287	0.281279	3.84293e-12	6.15047e-10	1.87297
WSC4	6.61907	0.216901	8.58575	0.208959	1.96668	0.301181	6.58085e-11	8.7095e-09	1.87138
CIP1	8.34784	0.146747	10.253	0.143347	1.9052	0.205141	1.58312e-20	9.07917e-18	1.86626
PRY1	12.9695	0.187568	14.879	0.187461	1.90957	0.265185	5.98182e-13	1.1762e-10	1.83897	GLIPR2
YIR018C-A	1.87538	0.49163	4.40107	0.358831	2.5257	0.608654	3.32996e-05	0.00100073	1.7869
GUP2	5.8878	0.184118	7.7304	0.169339	1.8426	0.25015	1.75828e-13	4.0335e-11	1.77859
PHO12	7.84087	0.165738	9.63235	0.161751	1.79148	0.231587	1.02881e-14	2.95012e-12	1.73653
RPI1	8.12079	0.153306	9.90089	0.149785	1.7801	0.214332	9.95556e-17	3.60601e-14	1.73455
ENO1	15.6136	0.192503	17.3997	0.192488	1.78608	0.27223	5.34749e-11	7.21596e-09	1.69707
SUL2	5.94007	0.195773	7.71687	0.183033	1.7768	0.268007	3.36475e-11	4.72576e-09	1.69074
YBL029W	5.70892	0.220333	7.51804	0.206779	1.80912	0.302166	2.13532e-09	2.26082e-07	1.68688
FLO11	8.38919	0.37152	10.6356	0.37	2.24642	0.524335	1.83305e-05	0.000627614	1.68138
YIL012W	3.81137	0.298795	5.74963	0.256862	1.93827	0.394027	8.69299e-07	5.06993e-05	1.66343
AAC3	6.30261	0.192544	8.01124	0.183025	1.70864	0.265653	1.26071e-10	1.6067e-08	1.6118
SOL4	6.00609	0.205223	7.70593	0.194307	1.69984	0.282616	1.80257e-09	1.96909e-07	1.57553	PGLS
YGR039W	6.16395	0.161007	7.79733	0.149055	1.63338	0.21941	9.73976e-14	2.39389e-11	1.57133
MET3	9.06615	0.119164	10.657	0.117141	1.59084	0.167099	1.72548e-21	1.18747e-18	1.55915
YHR022C	5.84136	0.197074	7.49017	0.184779	1.64881	0.270151	1.03902e-09	1.20197e-07	1.52764	RAB37
HXT15	2.728	0.6908	6.15397	0.634366	3.42596	0.937883	0.000259329	0.00489172	1.48159	SLC2A12
PHO3	10.6771	0.150272	12.1825	0.149791	1.50534	0.212177	1.29575e-12	2.34668e-10	1.42359
TIR2	7.25521	0.144733	8.71525	0.139562	1.46004	0.201061	3.82268e-13	7.73755e-11	1.37956
YER158C	10.2165	0.145486	11.6497	0.144856	1.43317	0.205303	2.93609e-12	4.81099e-10	1.33851
NDJ1	8.65183	0.150445	10.0662	0.148675	1.41435	0.211514	2.28127e-11	3.27076e-09	1.3031
MGA1	6.61521	0.162122	8.02235	0.155344	1.40713	0.224534	3.68281e-10	4.44651e-08	1.26896
THI5	6.89014	0.182688	8.33949	0.177494	1.44935	0.254714	1.26971e-08	1.12027e-06	1.26557
SHH3	4.78775	0.284077	6.49068	0.265572	1.70293	0.38888	1.19195e-05	0.000453204	1.24994
YLL053C	5.39307	0.244341	6.97191	0.231677	1.57884	0.336715	2.74606e-06	0.000136945	1.22933
YPR015C	5.87827	0.211925	7.36533	0.202434	1.48706	0.293072	3.89448e-07	2.48165e-05	1.21885
THI12	7.57883	0.161089	8.94922	0.157787	1.3704	0.225492	1.22174e-09	1.35614e-07	1.21286
ADH2	9.68919	0.377378	11.7255	0.376824	2.0363	0.533302	0.000134377	0.00303466	1.1973
PIR3	12.6915	0.265698	14.3313	0.265622	1.63982	0.3757	1.27299e-05	0.000476127	1.18584
BNA2	7.55391	0.170795	8.91127	0.167685	1.35736	0.239352	1.41968e-08	1.22128e-06	1.16061
HEM13	10.7471	0.118524	12.0005	0.118109	1.25334	0.167325	6.86457e-14	1.7497e-11	1.15649
RPL40B	11.4918	0.0960052	12.6892	0.0957299	1.19743	0.135577	1.02714e-18	4.41798e-16	1.12949	UBA52
REE1	9.79176	0.114791	10.9757	0.114062	1.1839	0.161824	2.55516e-13	5.32868e-11	1.07578
TDH2	15.6907	0.166201	16.9846	0.166191	1.29395	0.235037	3.68539e-08	2.88214e-06	1.07508
ROF1	6.71429	0.168234	7.99534	0.163162	1.28105	0.234359	4.59792e-08	3.43944e-06	1.0576
SDP1	5.47771	0.184061	6.7852	0.172488	1.30749	0.252251	2.18025e-07	1.44274e-05	1.04903	DUSP28
YNL195C	6.41038	0.197447	7.7574	0.191556	1.34702	0.275098	9.75512e-07	5.54833e-05	1.04298
SED1	17.9409	0.159804	19.1831	0.159802	1.2423	0.225996	3.86345e-08	2.98745e-06	1.02237
IMA1	6.60792	0.208876	7.96493	0.203967	1.35701	0.291944	3.34892e-06	0.000164623	1.00512	SLC3A1
ECL1	9.04631	0.107512	10.1584	0.106404	1.11205	0.151264	1.95652e-13	4.20773e-11	1.00395
YKL033W-A	10.7187	0.113202	9.57105	0.117397	-1.14761	0.163085	1.9661e-12	3.30017e-10	-1.0279
LAF1	9.42867	0.135368	8.1615	0.144804	-1.26717	0.198224	1.63053e-10	2.04024e-08	-1.12084
PDR16	10.1598	0.151901	8.85222	0.157247	-1.3076	0.218633	2.22059e-09	2.31547e-07	-1.13519
SNA2	9.33685	0.155584	7.98732	0.165055	-1.34954	0.226824	2.68652e-09	2.7595e-07	-1.17876
NCA3	10.9521	0.12686	9.65809	0.130523	-1.29399	0.182015	1.16686e-12	2.17037e-10	-1.18713
CIS1	6.47113	0.211696	4.89635	0.267961	-1.57479	0.341495	3.9985e-06	0.000187502	-1.2036
PUT1	8.32313	0.17569	6.88678	0.193629	-1.43635	0.261456	3.9367e-08	3.01026e-06	-1.22754
HMS2	10.5049	0.148413	9.02601	0.153437	-1.47891	0.21347	4.26947e-12	6.67783e-10	-1.38753
HO	7.92448	0.209895	6.22967	0.234476	-1.69481	0.314698	7.22318e-08	5.07244e-06	-1.50088	HFS2
ARC19	11.1847	0.12156	9.59772	0.125764	-1.58701	0.17491	1.15467e-19	5.67601e-17	-1.55094
YGR035C	7.91951	0.136713	6.20495	0.172723	-1.71456	0.220281	7.05328e-15	2.11047e-12	-1.6614
YLR460C	6.91346	0.154863	4.94698	0.227065	-1.96648	0.274847	8.3789e-13	1.60177e-10	-1.89177
YRO2	10.6418	0.326986	7.59686	0.334254	-3.0449	0.467596	7.42469e-11	9.64089e-09	-2.8116

### Sheet: 6h - RRLL
	6 hours CTRL		6 hours EWS::FLI1RRLL		6 hours - EWS::FLI1RRLL vs CTRL					HUMAN ORTHOLOG
Symbol	log2mean	log2se	log2mean	log2se	log2fc	log2se	pval	pval.adj	log2fc.shrinked
HXT13	3.43739	0.757108	10.2737	0.720673	6.83628	1.04527	6.14251e-11	4.22727e-08	6.24751	SLC2A8, SLC2A6
TIR3	7.72816	0.260319	10.7405	0.255643	3.01236	0.364855	1.50229e-16	2.98741e-13	2.96552
PWR1	0.184363	0.800271	6.13087	0.362894	5.94651	0.878707	1.31169e-11	1.12838e-08	5.57508
MAN2	5.29072	0.484405	8.7934	0.470119	3.50268	0.675026	2.11472e-07	0.00011195	3.29087
DSF1	8.80974	0.495676	12.3165	0.494474	3.50676	0.700142	5.48168e-07	0.000221911	3.24222
RPI1	8.12079	0.153306	9.5589	0.149038	1.43811	0.213811	1.74308e-11	1.33288e-08	1.33917
FLO11	8.38919	0.37152	15.2205	0.369171	6.83129	0.52375	6.96179e-39	4.7911e-35	6.67345
HXT15	2.728	0.6908	6.87031	0.627436	4.14231	0.93321	9.04736e-06	0.00265076	3.20232	SLC2A12
MGA1	6.61521	0.162122	8.24295	0.149422	1.62774	0.220478	1.5502e-13	1.77808e-10	1.53216
YPR015C	5.87827	0.211925	7.65958	0.19487	1.78131	0.2879	6.12168e-10	3.82994e-07	1.63452
RPL40B	11.4918	0.0960052	12.5766	0.0954699	1.0848	0.135394	1.12693e-15	1.55111e-12	1.04476	UBA52
IMA1	6.60792	0.208876	10.1226	0.195325	3.51465	0.285974	1.0236e-34	3.52221e-31	3.4891	SLC3A1
DAN1	0.50872	1.02266	5.41835	0.804219	4.90963	1.301	0.000160825	0.022818	1.35384
HXT16	2.45176	0.7505	6.38314	0.680521	3.93138	1.01309	0.000104213	0.0161411	1.48985	SLC2A12
IMA3	8.22582	0.19961	9.64902	0.196604	1.4232	0.280174	3.78042e-07	0.000173446	1.21218	SLC3A1
IMA4	8.2297	0.199032	9.6506	0.196028	1.4209	0.279357	3.65075e-07	0.000173446	1.21146	SLC3A1
CMR3	7.49888	0.190992	9.68581	0.184333	2.18693	0.265436	1.73636e-16	2.98741e-13	2.12005
MF(ALPHA)1	4.58893	0.346114	6.77586	0.317814	2.18692	0.469894	3.25444e-06	0.00121139	1.73442
